# Substrate-Specific Effects of Natural Genetic Variation on Proteasome Activity

**DOI:** 10.1101/2021.11.23.469794

**Authors:** Mahlon A. Collins, Randi R. Avery, Frank W. Albert

## Abstract

Protein degradation is an essential biological process that regulates protein abundance and removes misfolded and damaged proteins from cells. In eukaryotes, most protein degradation occurs through the stepwise actions of two functionally distinct entities, the ubiquitin system and the proteasome. Ubiquitin system enzymes attach ubiquitin to cellular proteins, targeting them for degradation. The proteasome then selectively binds and degrades ubiquitinated substrate proteins. Genetic variation in ubiquitin system genes creates heritable differences in the degradation of their substrates. However, the challenges of measuring the degradative activity of the proteasome independently of the ubiquitin system in large samples have limited our understanding of genetic influences on the proteasome. Here, using the yeast *Saccharomyces cerevisiae*, we built and characterized reporters that provide high-throughput, ubiquitin system-independent measurements of proteasome activity. Using single-cell measurements of proteasome activity from millions of genetically diverse yeast cells, we mapped 15 loci across the genome that influence proteasomal protein degradation. Twelve of these 15 loci exerted specific effects on the degradation of two distinct proteasome substrates, revealing a high degree of substrate-specificity in the genetics of proteasome activity. Using CRISPR-Cas9-based allelic engineering, we resolved a locus to a causal variant in the promoter of *RPT6*, a gene that encodes a subunit of the proteasome’s 19S regulatory particle. Our results reveal the complex genetic architecture of proteasome activity and suggest that genetic influences on the proteasome may be an important source of variation in the many cellular and organismal traits shaped by protein degradation.

**Author Summary:** Protein degradation controls the abundance of cellular proteins and serves an essential role in protein quality control by eliminating misfolded and damaged proteins. In eukaryotes, most protein degradation occurs in two steps. The ubiquitin system first targets proteins for degradation by attaching ubiquitin to them. The proteasome then selectively binds and degrades ubiquitinated proteins. Understanding how individual genetic differences affect the activity of the proteasome could improve our understanding of the many traits influenced by protein degradation. However, most assays that measure proteasomal protein degradation are not suitable for use in large samples or are affected by changes in the activity of the ubiquitin system. Using yeast, we built reporters that provide high-throughput measurements of proteasome activity independently of the ubiquitin system. We used measurements of proteasome activity from millions of live, single cells to identify regions of the genome with DNA variants that affect proteasomal protein degradation. We identified 15 such regions, showing that proteasome activity is a genetically complex trait. Using genome engineering, we found that one locus contained a variant in the promoter of a proteasome subunit gene that affected the activity of the proteasome towards multiple substrates. Our results demonstrate that individual genetic differences shape proteasome activity and suggest that these differences may contribute to variation in the many traits regulated by protein degradation.
