## Supplementary Tables 1-4 for "Substrate-Specific Effects of Natural Genetic Variation on Proteasome Activity"

### Sheet: Supplementary Table 1
Ubiquitin System Causal Gene	Function	Chromosome	Location	N-end Rule QTL Allelic Effect	Peak Position of Proteasome Activity QTLs within 100 kb	Proteasome Activity QTL Allelic Effect
UBC6	E2 ubiquitin conjugating enzyme	V	359562..360314	RM allele increases N-end Rule activity	275500	RM allele decreases proteasome activity
UBR1	E3 ubiquitin ligase	VII	859901..865753	RM allele increases N-end Rule activity	882500	RM allele decreases proteasome activity
DOA10	E3 ubiquitin ligase	IX	296050..300009	RM allele increases N-end Rule activity	n/a	n/a
NTA1	N-terminal amidase	X	553476..554849	RM allele increases N-end Rule activity	n/a	n/a

### Sheet: Supplementary Table 2
Plasmid Number	Plasmid Name	Plasmid Description and Use
BFA0215	Rpn4 TFT plasmid	Plasmid containing the Rpn4 ubiquitin-independent degron fused to the superfolder GFP (sfGFP) / mCherry tandem fluorescent timer (TFT) driven by the S. cerevisiae TDH3 promoter. Contains the AmpR and KanMX selection modules and the ColE1 origin. Constructed from Addgene plasmid 35121.
BFA0216	ODC TFT plasmid	Plasmid containing the ornithine decarboxylase (ODC) ubiquitin-independent degron fused to the sfGFP / mCherry TFT driven by the S. cerevisiae TDH3 promoter. Contains the AmpR and KanMX selection modules and the ColE1 origin. Constructed from Addgene plasmid 35121.
BFA0224	His3 CRISPR-swap plasmid	Plasmid containing a CRISPR-Cas9 guide RNA (gRNA) targeting the NatMX selectable marker. Contains the AmpR and His3 selectable markers, the ColE1 origin, and the Cas9 gene driven by the S. cerevisiae TDH3 promoter. Constructed from Addgene plasmid 131774.
BFA0242	RPT6 gRNA 1 plasmid	Plasmid containing a gRNA targeting RPT6, used for editing the RPT6 -175 locus. Contains the AmpR and His3 selectable markers, the ColE1 origin, and the Cas9 gene driven by the S. cerevisiae TDH3 promoter. Constructed using BFA0224.
BFA0243	RPT6 gRNA 2 plasmid	Plasmid containing a gRNA targeting RPT6, used for editing the RPT6 -175 locus. Contains the AmpR and His3 selectable markers, the ColE1 origin, and the Cas9 gene driven by the S. cerevisiae TDH3 promoter. Constructed using BFA0224.

### Sheet: Supplementary Table 3
Strain Number	Strain Name	Strain Genotype	Use
YFA0040	BY	MATa his3∆ ho∆	strain construction
YFA0039	RM	MAT⍺ can1∆::STE2pr-SpHIS5 his3∆::NatMX AMN1-BY ho∆::HphMX URA3-FY	strain construction
YFA0428	BY rpn4∆	MATa his3∆ ho∆ rpn4Δ::NatMX	strain construction
YPFA0251	BY ODC TFT	MATa his3∆ ho∆ lyp1Δ::KanMX	reporter characterization
YPFA0252	BY Rpn4 TFT	MATa his3∆ ho∆ lyp1Δ::KanMX	reporter characterization
YPFA0253	RM ODC TFT	MAT⍺ can1∆::STE2pr-SpHIS5 his3∆::NatMX AMN1-BY ho∆::HphMX URA3-FY lyp1Δ::KanMX	reporter characterization
YPFA0254	RM Rpn4 TFT	MAT⍺ can1∆::STE2pr-SpHIS5 his3∆::NatMX AMN1-BY ho∆::HphMX URA3-FY lyp1Δ::KanMX	reporter characterization
YPFA0255	BY rpn4∆ ODC TFT	MATa his3∆ ho∆ rpn4Δ::NatMX lyp1Δ::KanMX	reporter characterization
YPFA0256	BY rpn4∆ Rpn4 TFT	MATa his3∆ ho∆ rpn4Δ::NatMX lyp1Δ::KanMX	reporter characterization
YFA1563	BY RPT6 -175 BY	MATa his3∆ ho∆ RPT6 -175 BY gRNA 1 edited	strain construction
YFA1567	BY RPT6 -175 BY	MATa his3∆ ho∆ RPT6 -175 BY gRNA 2 edited	strain construction
YFA1565	BY RPT6 -175 RM	MATa his3∆ ho∆ RPT6 -175 RM gRNA 1 edited	strain construction
YFA1564	BY RPT6 -175 RM	MATa his3∆ ho∆ RPT6 -175 RM gRNA 2 edited	strain construction
YPFA0531	BY RPT6 -175 BY ODC TFT	MATa his3∆ ho∆ RPT6 -175 BY gRNA 1 edited lyp1Δ::KanMX	fine-mapping
YPFA0532	BY RPT6 -175 BY ODC TFT	MATa his3∆ ho∆ RPT6 -175 BY gRNA 2 edited lyp1Δ::KanMX	fine-mapping
YPFA0533	BY RPT6 -175 RM ODC TFT	MATa his3∆ ho∆ RPT6 -175 RM gRNA 1 edited lyp1Δ::KanMX	fine-mapping
YPFA0534	BY RPT6 -175 RM ODC TFT	MATa his3∆ ho∆ RPT6 -175 RM gRNA 2 edited lyp1Δ::KanMX	fine-mapping
YPFA0541	BY RPT6 -175 BY Rpn4 TFT	MATa his3∆ ho∆ RPT6 -175 BY gRNA 1 edited lyp1Δ::KanMX	fine-mapping
YPFA0542	BY RPT6 -175 BY Rpn4 TFT	MATa his3∆ ho∆ RPT6 -175 BY gRNA 2 edited lyp1Δ::KanMX	fine-mapping
YPFA0543	BY RPT6 -175 RM Rpn4 TFT	MATa his3∆ ho∆ RPT6 -175 RM gRNA 1 edited lyp1Δ::KanMX	fine-mapping
YPFA0544	BY RPT6 -175 RM Rpn4 TFT	MATa his3∆ ho∆ RPT6 -175 RM gRNA 2 edited lyp1Δ::KanMX	fine-mapping
YPFA0551	BY RPT6 -175 BY Pro TFT	MATa his3∆ ho∆ RPT6 -175 BY gRNA 1 edited lyp1Δ::KanMX	fine-mapping
YPFA0552	BY RPT6 -175 BY Pro TFT	MATa his3∆ ho∆ RPT6 -175 BY gRNA 2 edited lyp1Δ::KanMX	fine-mapping
YPFA0553	BY RPT6 -175 RM Pro TFT	MATa his3∆ ho∆ RPT6 -175 RM gRNA 1 edited lyp1Δ::KanMX	fine-mapping
YPFA0554	BY RPT6 -175 RM Pro TFT	MATa his3∆ ho∆ RPT6 -175 RM gRNA 2 edited lyp1Δ::KanMX	fine-mapping
YPFA0561	BY RPT6 -175 BY Ser TFT	MATa his3∆ ho∆ RPT6 -175 BY gRNA 1 edited lyp1Δ::KanMX	fine-mapping
YPFA0562	BY RPT6 -175 BY Ser TFT	MATa his3∆ ho∆ RPT6 -175 BY gRNA 2 edited lyp1Δ::KanMX	fine-mapping
YPFA0563	BY RPT6 -175 RM Ser TFT	MATa his3∆ ho∆ RPT6 -175 RM gRNA 1 edited lyp1Δ::KanMX	fine-mapping
YPFA0564	BY RPT6 -175 RM Ser TFT	MATa his3∆ ho∆ RPT6 -175 RM gRNA 2 edited lyp1Δ::KanMX	fine-mapping
YPFA0571	BY RPT6 -175 BY Thr TFT	MATa his3∆ ho∆ RPT6 -175 BY gRNA 1 edited lyp1Δ::KanMX	fine-mapping
YPFA0572	BY RPT6 -175 BY Thr TFT	MATa his3∆ ho∆ RPT6 -175 BY gRNA 2 edited lyp1Δ::KanMX	fine-mapping
YPFA0573	BY RPT6 -175 RM Thr TFT	MATa his3∆ ho∆ RPT6 -175 RM gRNA 1 edited lyp1Δ::KanMX	fine-mapping
YPFA0574	BY RPT6 -175 RM Thr TFT	MATa his3∆ ho∆ RPT6 -175 RM gRNA 2 edited lyp1Δ::KanMX	fine-mapping
YPFA0581	BY RPT6 -175 BY Trp TFT	MATa his3∆ ho∆ RPT6 -175 BY gRNA 1 edited lyp1Δ::KanMX	fine-mapping
YPFA0582	BY RPT6 -175 BY Trp TFT	MATa his3∆ ho∆ RPT6 -175 BY gRNA 2 edited lyp1Δ::KanMX	fine-mapping
YPFA0583	BY RPT6 -175 RM Trp TFT	MATa his3∆ ho∆ RPT6 -175 RM gRNA 1 edited lyp1Δ::KanMX	fine-mapping
YPFA0584	BY RPT6 -175 RM Trp TFT	MATa his3∆ ho∆ RPT6 -175 RM gRNA 2 edited lyp1Δ::KanMX	fine-mapping

### Sheet: Supplementary Table 4
Oligo Number	Oligo Sequence	Oligo Use
OFA1020	ttgtctataacgataaattttcagttcgagtttatcattatcaatac	cloning Rpn4 and ODC TFTs
OFA0753	accacctcttagccttagcacaagatg	cloning Rpn4 and ODC TFTs
OFA1037	attcctcgcctttagacattttgtttgtttatgtgtgtttattc	cloning Rpn4 and ODC TFTs
OFA1038	cacacataaacaaacaaaatgtctaaaggcgaggaattg	cloning Rpn4 and ODC TFTs
OFA1039	agacaagtttctagaggtgtctccaagggcgaagag	cloning Rpn4 and ODC TFTs
OFA1021	gcaagaggttctgtgaatttcagtatagcgaccagcattc	cloning Rpn4 and ODC TFTs
OFA1034	cacataaacaaacaaaatggcttctactgaattgtc	cloning Rpn4 and ODC TFTs
OFA1035	atcctcttcgcccttggagacagtttgttgtggtgggatag	cloning Rpn4 and ODC TFTs
OFA1036	accacaacaaactgtctccaagggcgaagag	cloning Rpn4 and ODC TFTs
OFA1038	cacacataaacaaacaaaatgtctaaaggcgaggaattg	cloning Rpn4 and ODC TFTs
OFA0223	gtacaccgctacacgtattgaa	colony PCR
OFA0231	atttgggaagacgacgagcc	colony PCR
OFA0230	tctagcagggtccagggatc	colony PCR
OFA0224	ggtcttctggtaattcctgcat	colony PCR
OFA0225	catttactccaggcaggttgc	colony PCR
OFA0232	tcgcctcgacatcatctgc	colony PCR
OFA1206	cccacataagatccaggttcc	colony PCR
OFA0531	gcagggaaaactcacatcgg	Sanger sequencing
OFA0209	tcgtaggtgtctgggtgaac	Sanger sequencing
OFA0491	acatacgatttaggtgacac	Sanger sequencing
OFA0210	cgacatccccgactacttga	Sanger sequencing
OFA0489	ggttatgtgcaggagagaac	Sanger sequencing
OFA0482	ccatcccgctctcctgggcacaagacatggg	Sanger sequencing
OFA1034	cacataaacaaacaaaatggcttctactgaattgtc	cloning Rpn4 and ODC TFTs
OFA0503	caaagacaattcagtagaagccattttgtttgtttatgtgtgtttattc	cloning Rpn4 and ODC TFTs
OFA1198	ggtttctaatactatattgg	RPT6 guide RNA 1
OFA1199	gtattagaaacccacgaaag	RPT6 guide RNA 2
OFA1197	cctttcgtgggtttctaatacgatcatttatctttcactgcgg	cloning RPT6 gRNA 1 / 2 plasmids
OFA1194	cctccacgttgattgtctgcg	cloning RPT6 gRNA 1 / 2 plasmids
OFA1193	gcagacaatcaacgtggagg	cloning RPT6 gRNA 1 / 2 plasmids
OFA1200	cccaatatagtattagaaaccgatcatttatctttcactgcgg	cloning RPT6 gRNA 1 / 2 plasmids
OFA1204	tgtttgaaagagctggcttctg	PCR of RPT6 repair template; colony PCR
OFA1205	ctttcaggaacagtaaaaacagcc	PCR of RPT6 repair template
OFA1207	ggaacctggatcttatgtggg	PCR of RPT6 repair template
OFA1208	tgactcgtgggtttctaatactatattggatgatgttacagcagctgtcattg	PCR of RPT6 repair template
OFA1209	tcatccaatatagtattagaaacccacgagtcaggtatcaaaccatattttgaac	PCR of RPT6 repair template
